# An atlas of inter- and intra-tumor heterogeneity of apoptosis competency in colorectal cancer tissue at single cell resolution

**DOI:** 10.1101/2021.03.19.436184

**Authors:** Andreas Ulrich Lindner, Manuela Salvucci, Elizabeth McDonough, Sanghee Cho, Xanthi Stachtea, Emer Patsy O’Connell, Alex D Corwin, Alberto Santamaria-Pang, Steven Carberry, Michael Fichtner, Sandra Van Schaeybroeck, Pierre Laurent-Puig, John P Burke, Deborah A McNamara, Mark Lawler, Anup Soop, John F Graf, Markus Rehm, Philip Dunne, Daniel B Longley, Fiona Ginty, Jochen HM Prehn

**Affiliations:** Department of Physiology and Medical Physics, Royal College of Surgeons in Ireland University of Medicine and Health Sciences, 123 St. Stephen’s Green, Dublin 2, Ireland; Centre of Systems Medicine, Royal College of Surgeons in Ireland University of Medicine and Health Sciences, 123 St. Stephen’s Green, Dublin 2, Ireland; GE Research, Niskayuna, NY 12309, USA; Centre for Cancer Research & Cell Biology, Queen’s University Belfast, 97 Lisburn Road, Belfast, BT9 7AE, Northern Ireland, UK; Department of Surgery, Royal College of Surgeons in Ireland University of Medicine and Health Sciences, 123 St. Stephen’s Green, Dublin 2, Ireland; Centre de Recherche des Cordeliers, INSERM, CNRS, Université de Paris, Sorbonne Université, USPC, Equipe labellisée Ligue Nationale Contre le Cancer, Paris, France; Beaumont Hospital, Beaumont Road, Dublin 9, Ireland; Institute of Cell Biology and Immunology, University of Stuttgart, Allmandring 31, 70569 Stuttgart, Germany

## Abstract

Cancer cells’ ability to inhibit apoptosis is key to malignant transformation and limits response to therapy. Here, we performed multiplexed immunofluorescence analysis on tissue microarrays with 373 cores from 168 patients, segmentation of 2.4 million individual cells and quantification of 20 cell lineage and apoptosis proteins. Ordinary differential equation-based modelling of apoptosis sensitivity at single cell resolution was conducted and an atlas of inter- and intra-tumor heterogeneity in apoptosis susceptibility generated. We identified an enrichment for BCL2 in immune, and BAK, SMAC and XIAP in cancer cells. ODE-based modelling at single cell resolution identified an enhanced sensitivity of cancer cells to mitochondrial permeabilization and executioner caspase activation compared to immune and stromal cells, with significant inter- and intra-tumor heterogeneity. However, we did not find increased spatial heterogeneity of apoptosis signaling in cancer cells, suggesting that such heterogeneity is an intrinsic, non-genomic property not increased by the process of malignant transformation.
