## Supplementary Table 1 for "An atlas of inter- and intra-tumor heterogeneity of apoptosis competency in colorectal cancer tissue at single cell resolution"

Sample_ID	Cells	Markers	APAF1	BAK1	BAX	BCL2	BCL2L1	CASP3	CASP9	DIABLO	MCL1	XIAP
GSM967339	Epithelial	Epcam	4.19071884998907	2.45231250038717	5.13407863355381	3.65282972619	8.85196043899322	2.97112225188295	4.83116203792839	6.27876608151799	6.73495003461536	5.26466995989156
GSM967343	Epithelial	Epcam	3.67407953150453	3.11247933541585	4.84794659983104	3.77446581578747	8.96374314200434	3.10329876485801	4.66581117874598	4.81789827082997	6.56785137900337	4.5279941366147
GSM967347	Epithelial	Epcam	4.00682952534005	3.26339924520346	5.40710184936885	4.31354234314146	9.55978593570201	3.5676901236024	4.96554276971549	5.62200244634642	6.51772397370863	5.21231318895739
GSM967351	Epithelial	Epcam	3.53459606011066	2.6846346101988	4.78834004310127	4.42264270728473	8.82782851241463	2.96009726516475	4.9092267432767	4.89575052157143	6.61545691870783	4.69569026006776
GSM967355	Epithelial	Epcam	2.96642347135976	2.32147441618843	3.62720410356851	4.43591888048449	8.37765349137725	2.12168356993084	4.7403381703068	4.31793549431167	6.53878055723386	3.17675660799526
GSM967359	Epithelial	Epcam	3.21487471866774	2.76803679357826	4.09205898676554	4.32084963706226	7.78168365198348	3.49838856796512	5.15014062427209	4.1230393161291	7.78270198249831	3.95214898199096
GSM967341	Fibroblast	FAP	3.74979519310001	2.63975244705016	4.74881255034584	3.99014722589302	8.56960454743933	2.47706613856732	4.72593399037283	5.29650416946216	8.54409568566603	5.01562773056226
GSM967345	Fibroblast	FAP	3.0783094498976	2.77992729645897	5.12863284069104	4.03830056679907	8.28093823384018	3.07935507133388	4.63900766651465	4.7617998684015	7.75793575384748	4.05168325392663
GSM967349	Fibroblast	FAP	2.85986855495817	2.93307041041052	4.70639986977184	4.76916285570611	8.47333619931221	3.44272010197166	5.04513444789978	3.91758039907974	8.06557931436094	4.46242819671083
GSM967353	Fibroblast	FAP	3.6894866183773	2.22661721598214	4.99211181022959	4.61229880545996	8.7455932056328	2.52255024259164	4.77898667638312	4.60852151844406	8.69351814495169	4.03797382854785
GSM967357	Fibroblast	FAP	3.73374540599632	2.0960678508894	5.58377072387564	4.61743180965124	8.52117711926356	2.68089350077822	4.71244875733381	5.36585303313449	8.88286141528411	4.28801268838088
GSM967361	Fibroblast	FAP	3.4836599133431	2.37360320843011	4.95011954626079	4.61363039552316	7.55085646315422	2.76426722224716	4.68739743029886	5.00028091882349	9.18338043225329	4.72286594248893
GSM967340	Leukocyte	CD45	3.76865225478262	2.52858512608359	5.44423948751078	4.84445243468029	8.62826228942222	2.82237292760232	4.96172341998513	4.85102119979009	8.02012792605588	4.26757372088167
GSM967344	Leukocyte	CD45	4.03527293996333	2.68787742856768	5.20080495879592	4.983450432014	7.97294811066312	3.51535466021958	4.76378507833444	4.47103759819643	7.91501118861381	4.25681679306473
GSM967348	Leukocyte	CD45	2.90335771227263	2.55935328787471	5.82506690354203	5.10408421551839	8.96460458856557	2.73989234192106	4.54044867865259	4.31755058792499	7.79872164512497	4.51471759930996
GSM967352	Leukocyte	CD45	3.96187899447063	3.04483967982152	5.60858177306667	5.18725709640412	8.26101193505719	3.42087750306355	4.83909464816496	4.13666553393155	8.18760620670622	3.92979368900883
GSM967356	Leukocyte	CD45	4.34739587477263	3.00603873555528	5.87663311883427	4.95010380443922	8.83409470458049	2.78893044271398	5.0456574809604	5.48485955246022	8.44007439069986	3.88041549654448
GSM967362	Leukocyte	CD45	4.86083758375317	3.25984223235098	5.44890098523075	4.27382800756549	8.25951806715675	3.06384755033964	5.13514296551999	5.51550474671927	9.31512746779489	5.34026215819214
