## Supplementary Table 2 for "An atlas of inter- and intra-tumor heterogeneity of apoptosis competency in colorectal cancer tissue at single cell resolution"

patient_id	clinical_site	gender	age_at_diagnosis	T_stage	N_stage	M_stage	tumour_site	stage	sum_n_cells	n_cancer	n_immune	n_stroma	n_slides	mean_n_cells_slide	mean_drmomp_nM	apoptotocell_mean_%_substrate_cleavage
1	RCSI Beaumont	M	72	3	1	0	Sigmoid	3	19106	15225	539	3342	3	6369	158	59.29772841
2	RCSI Beaumont	M	61	3	1	0	Sigmoid	3	23806	15565	2944	5297	3	7935	177	99.99995645
3	RCSI Beaumont	M	43	3	1	0	Descending	3	21037	13888	4130	3019	3	7012	213	100
4	RCSI Beaumont	F	64	3	1	0	Caecum	3	21888	18539	1553	1796	3	7296	183	100
5	RCSI Beaumont	F	51	4	1	0	Sigmoid	3	9583	5393	1360	2830	2	4792	163	100
6	RCSI Beaumont	M	42	3	1	0	Rectosigmoid	3	11469	10283	371	815	2	5735	134	100
7	RCSI Beaumont	M	59	3	1	0	Sigmoid	3	7561	5826	176	1559	1	7561	102	96.86005145
8	RCSI Beaumont	M	61	3	1	0	Sigmoid	3	17890	8447	3481	5962	3	5963	202	99.99998243
9	RCSI Beaumont	M	77	4	2	0	caecum	3	16277	11274	244	4759	3	5426	150	93.64659542
10	RCSI Beaumont	M	65	2	1	0	Rectal	3	18519	15893	625	2001	3	6173	200	100
11	RCSI Beaumont	M	55	3	1	0	Sigmoid	3	18240	12309	2276	3655	3	6080	294	99.99950413
12	RCSI Beaumont	M	66	4	2	0	Caecum	3	21454	17119	1706	2629	3	7151	140	100
13	RCSI Beaumont	F	72	2	1	0	Ascending	3	10996	5528	2045	3423	2	5498	190	100
14	RCSI Beaumont	M	55	3	2	0	Sigmoid	3	19097	12506	1625	4966	3	6366	174	99.99966077
15	RCSI Beaumont	M	63	3	2	0	Descending	3	21106	17862	1758	1486	3	7035	143	3.01043369
16	RCSI Beaumont	F	70	2	2	0	Sigmoid	3	22669	17450	1327	3892	3	7556	158	100
17	RCSI Beaumont	F	51	3	1	0	Splenic Flexure	3	23851	13413	2641	7797	3	7950	214	100
18	RCSI Beaumont	M	54	2	1	0	Sigmoid	3	14674	7436	3789	3449	3	4891	199	0.072315231
19	RCSI Beaumont	M	59	4	1	0	Transverse	3	10897	8537	1014	1346	2	5449	180	100
20	RCSI Beaumont	M	53	3	2	0	Hepatic Flexure	3	17666	10597	1849	5220	3	5889	273	3.961573275
21	RCSI Beaumont	F	46	2	1	0	Caecum	3	22743	13985	4091	4667	3	7581	172	70.93392103
22	RCSI Beaumont	M	59	4	0	0	Descending	2	23598	16885	3694	3019	3	7866	161	100
23	RCSI Beaumont	F	60	3	1	0	Hepatic Flexure	3	14135	4836	7646	1653	2	7068	315	100
24	RCSI Beaumont	F	69	3	1	0	Hepatic Flexure	3	17745	12200	1423	4122	3	5915	161	0.444571916
25	RCSI Beaumont	M	42	3	2	0	Transverse	3	9255	4614	1767	2874	2	4628	202	0.486461438
26	RCSI Beaumont	M	64	3	2	0	Transverse	3	7307	3642	2530	1135	1	7307	245	100
27	RCSI Beaumont	F	49	3	2	0	Sigmoid	3	21207	13223	888	7096	3	7069	183	1.918495562
28	RCSI Beaumont	M	65	4	0	0	Sigmoid	2	19190	16763	556	1871	3	6397	217	99.99939691
29	Paris	F	38	3	1	0	Recto sigmoid junction	3	12921	5864	2441	4616	2	6461	243	100
30	Paris	M	76	3	1	0	Sigmoid	3	24451	22908	278	1265	3	8150	233	100
31	Paris	M	73	2	2	0	Descending	3	19078	10180	4176	4722	3	6359	282	99.97268795
32	Paris	F	79	4	2	1	Ascending	4	18019	12053	4327	1639	3	6006	304	58.3480645
33	Paris	M	67	3	2	0	Ascending	3	21567	18064	910	2593	3	7189	178	99.9999996
34	Paris	M	56	3	2	0	Ascending	3	19512	12335	3239	3938	3	6504	189	100
35	Paris	F	62	3	1	0	Sigmoid	3	10908	7551	372	2985	2	5454	204	100
36	Paris	F	73	3	2	0	Ascending	3	17280	12047	923	4310	3	5760	176	100
37	Paris	F	82	3	2	1	Transverse	4	17113	8886	2121	6106	3	5704	160	0.086668436
38	Paris	M	79	3	1	0	Ascending	3	17460	11837	1866	3757	3	5820	173	0.338224747
39	Paris	M	61	3	1	0	Ascending	3	18075	13526	1806	2743	3	6025	201	100
40	Paris	M	38	4	1	0	Sigmoid	3	10150	6417	1849	1884	2	5075	192	0.470141342
41	Paris	M	53	4	2	0	Rectum	3	16235	7960	1876	6399	3	5412	240	100
42	Paris	M	72	2	1	0	Rectal	3	21760	16299	2574	2887	3	7253	191	100
43	Paris	M	52	3	2	0	Ascending	3	17649	13136	1409	3104	3	5883	178	100
44	Paris	F	71	3	2	0	Ascending	3	15850	8874	1510	5466	3	5283	301	100
45	Paris	M	30	4	2	0	rectum	3	9136	5222	389	3525	2	4568	164	5.55486915
46	Paris	F	47	4	2	0	Recto sigmoid junction	3	5822	4319	318	1185	1	5822	124	96.48520251
47	Paris	M	73	4	2	0	Ascending	3	12177	3853	808	7516	2	6089	187	0.190868334
48	Paris	F	51	3	1	0	Ascending	3	14875	12196	711	1968	2	7438	181	100
49	Paris	M	66	3	1	0	Recto sigmoid junction	3	6806	4886	715	1205	1	6806	253	100
50	Paris	F	73	4	1	0	Recto sigmoid junction	3	13112	7754	634	4724	3	4371	94	0.008716048
51	Paris	M	63	3	1	0	Sigmoid	3	9540	3677	1242	4621	2	4770	197	0.025573294
52	Paris	F	60	4	1	0	Recto sigmoid junction	3	11759	4280	2234	5245	2	5880	256	13.59466901
53	Paris	M	63	3	1	0	Ascending	3	21942	15004	3453	3485	3	7314	184	100
54	Paris	F	61	4	1	0	Ascending	3	10205	6844	689	2672	2	5103	204	23.87540886
55	Paris	F	60	4	1	0	Descending	3	6357	5801	58	498	1	6357	186	3.146194938
56	Paris	F	48	3	1	0	Sigmoid	3	10182	7429	1044	1709	2	5091	241	99.99999964
57	Paris	F	61	4	1	0	Ascending	3	11490	7864	856	2770	2	5745	234	4.819688297
58	Paris	F	65	3	1	0	Transverse	3	16680	11750	1410	3520	3	5560	198	99.01870257
59	Paris	F	76	3	2	0	Ascending	3	18885	11938	3252	3695	3	6295	153	100
60	Paris	M	62	4	1	0	Ascending	3	16289	6873	1693	7723	3	5430	132	0.115496873
61	Paris	M	64	3	2	0	Ascending	3	14429	12033	607	1789	2	7215	177	100
62	Paris	F	44	3	2	0	Recto sigmoid junction	3	19202	8413	1716	9073	3	6401	174	0.291656089
63	Paris	M	62	4	1	0	Descending	3	21734	11088	4485	6161	3	7245	184	1.612134792
66	Paris	F	51	3	1	0	Ascending	3	12184	6868	523	4793	2	6092	213	97.15476602
67	Paris	M	78	3	1	0	Ascending	3	20293	15173	1331	3789	3	6764	187	95.91915581
68	Paris	M	59	3	1	0	Sigmoid	3	19460	16939	1089	1432	2	9730	136	99.96565222
69	Paris	M	55	3	2	2	Ascending	4	24226	17983	892	5351	3	8075	150	100
70	Belfast	M	72	3	1	0	Ascending	3	15984	5919	5787	4278	2	7992	465	78.50236977
71	Belfast	M	26	4	2	0	Sigmoid	3	11820	6607	1821	3392	2	5910	168	56.84073218
72	Belfast	F	48	4	1	0	OTHERS	3	14003	7758	2110	4135	2	7002	147	99.99999989
73	Belfast	M	58	4	2	1	Transverse	4	12841	7664	2345	2832	2	6421	1058	100
74	Belfast	M	58	4	0	0	Sigmoid	2	14140	9794	1212	3134	2	7070	282	100
75	Belfast	M	69	3	1	0	Descending	3	15476	11611	817	3048	2	7738	190	0.031407695
76	Belfast	M	39	4	1	0	Caecum	3	13688	3556	1117	9015	2	6844	370	0.003520803
77	Belfast	M	49	3	1	0	Caecum	3	13249	9449	659	3141	2	6625	136	0.239700737
78	Belfast	M	50	4	2	0	Sigmoid	3	12917	8085	531	4301	2	6459	159	99.93932076
79	Belfast	M	63	4	1	0	Caecum	3	11247	7890	800	2557	2	5624	146	0.21762476
80	Belfast	F	67	4	1	0	Sigmoid	3	12827	8160	223	4444	2	6414	199	99.99829074
82	Belfast	F	70	4	2	0	Caecum	3	10141	6590	1508	2043	2	5071	130	1.92798509
83	Belfast	M	71	3	1	0	Caecum	3	11748	9093	918	1737	2	5874	169	91.25349139
84	Belfast	M	62	4	1	0	Rectal	3	13426	8707	859	3860	2	6713	246	100
85	Belfast	F	48	4	1	0	Transverse	3	3957	1410	622	1925	1	3957	225	0.12413304
86	Belfast	M	63	3	1	0	Descending	3	12091	9762	464	1865	2	6046	154	99.99999999
87	Belfast	F	59	3	1	0	Ascending	3	10688	5627	573	4488	2	5344	123	2.15817923
88	Belfast	M	70	2	2	0	Caecum	3	15714	12271	858	2585	2	7857	205	0.010305272
89	Belfast	M	39	3	1	0	Ascending	3	14075	5844	4114	4117	2	7038	159	100
91	Belfast	F	63	3	1	0	Sigmoid	3	12439	5996	1054	5389	2	6220	102	0.503704098
92	Belfast	F	64	4	1	0	Caecum	3	5630	1238	1124	3268	1	5630	112	0.002443171
93	Belfast	F	63	4	1	0	Sigmoid	3	14345	9729	579	4037	2	7173	141	99.95076573
94	Belfast	M	64	4	1	0	Splenic Flexure	3	14224	9461	143	4620	2	7112	157	86.94310588
95	Belfast	M	54	3	1	0	Caecum	3	15271	12158	519	2594	2	7636	179	70.84825131
96	Belfast	M	68	3	2	0	Rectal	3	12451	9835	1099	1517	2	6226	133	100
97	Belfast	M	69	4	2	0	Descending	3	10363	5898	892	3573	2	5182	173	84.0891365
98	Belfast	M	71	3	1	0	Ascending	3	13873	12250	958	665	2	6937	214	100
99	Belfast	F	67	4	1	0	Rectal	3	11260	5624	412	5224	2	5630	198	0.001101146
100	Belfast	M	65	4	2	0	Sigmoid	3	13664	9335	1498	2831	2	6832	228	100
101	Belfast	F	68	4	1	0	Caecum	3	11931	7412	932	3587	2	5966	166	98.61931219
102	Belfast	M	64	3	1	0	Splenic Flexure	3	16555	14172	767	1616	2	8278	146	99.80493772
103	Belfast	F	53	2	2	0	Sigmoid	3	13628	8306	2745	2577	2	6814	409	99.99999923
104	Belfast	M	59	3	2	0	Rectal	3	13475	10248	1401	1826	2	6738	168	0.098300794
105	Belfast	M	74	3	1	0	Caecum	3	16328	12805	940	2583	2	8164	162	100
106	Belfast	F	73	4	1	0	Caecum	3	12050	6461	1588	4001	2	6025	149	0.222253824
107	Belfast	F	60	4	2	0	Sigmoid	3	12367	9806	246	2315	2	6184	130	4.76694148
108	Belfast	F	78	4	1	0	Caecum	3	12199	10750	131	1318	2	6100	134	100
109	Belfast	M	59	3	1	0	Descending	3	10987	7052	467	3468	2	5494	176	55.09153808
110	Belfast	F	68	3	1	0	Sigmoid	3	7160	5624	140	1396	1	7160	137	100
111	Belfast	M	66	4	1	0	Transverse	3	14340	9950	1647	2743	2	7170	257	100
112	Belfast	M	62	4	1	0	Ascending	3	12262	10061	543	1658	2	6131	172	99.97059964
113	Belfast	F	65	3	1	0	Sigmoid	3	14956	11489	800	2667	2	7478	178	100
114	Belfast	M	58	4	1	0	Sigmoid	3	14742	11849	1089	1804	2	7371	165	100
115	Belfast	M	66	3	0	0	Sigmoid	2	13789	11113	949	1727	2	6895	176	9.915588033
116	Belfast	F	39	4	1	1	Splenic Flexure	4	15952	13916	330	1706	2	7976	244	99.99999992
117	Belfast	F	53	3	1	0	OTHERS	3	13223	9244	1110	2869	2	6612	160	97.25716338
118	Belfast	F	62	3	1	0	Transverse	3	14608	11350	1498	1760	2	7304	162	59.32765948
119	Belfast	M	47	4	0	0	Caecum	2	14013	5071	658	8284	2	7007	121	0.049101539
120	Belfast	F	40	3	0	1	OTHERS	4	18404	13667	188	4549	2	9202	505	1.80E-06
121	Belfast	M	41	3	1	0	Transverse	3	12420	4823	1132	6465	2	6210	190	100
122	Belfast	F	60	4	1	0	Sigmoid	3	11681	5185	418	6078	2	5841	148	0.777936679
123	Belfast	M	33	3	0	0	Caecum	2	14560	7506	3174	3880	2	7280	210	31.48622088
124	Belfast	M	62	4	1	0	Splenic Flexure	3	6506	5842	192	472	1	6506	238	0.017077897
125	Belfast	M	46	4	1	0	Caecum	3	14518	11703	2139	676	2	7259	321	100
126	Belfast	F	62	0	0	1	OTHERS	4	12488	5420	298	6770	2	6244	144	0.020455709
127	Belfast	F	66	4	1	1	OTHERS	4	8883	3997	1006	3880	2	4442	165	5.328194841
128	Belfast	M	73	3	1	0	Sigmoid	3	17032	14530	937	1565	2	8516	150	100
129	Belfast	M	33	4	0	0	Sigmoid	2	12071	5384	3461	3226	2	6036	146	100
130	Belfast	F	72	4	0	0	Splenic Flexure	3	17386	14240	2167	979	2	8693	271	7.609525207
131	Belfast	M	26	4	2	0	OTHERS	3	13523	10690	378	2455	2	6762	195	100
132	Belfast	M	57	3	0	0	Ascending	2	12055	6371	2185	3499	2	6028	170	78.74327312
133	Belfast	F	45	4	1	0	Descending	3	13973	7144	2642	4187	2	6987	217	3.1457754
134	Belfast	F	62	3	1	0	Rectal	3	10864	4498	1752	4614	2	5432	200	23.84528773
136	Belfast	M	63	3	1	0	Sigmoid	3	11491	8256	499	2736	2	5746	261	100
137	Belfast	M	54	3	2	0	Appendix	3	14278	10731	840	2707	2	7139	128	100
138	Belfast	M	68	4	2	0	Sigmoid	3	11223	6924	595	3704	2	5612	225	0.065499954
139	Belfast	M	67	3	0	0	Sigmoid	2	12385	6612	1286	4487	2	6193	199	100
140	Belfast	M	69	4	0	0	OTHERS	2	13254	9601	1253	2400	2	6627	240	100
141	Belfast	F	48	4	1	0	OTHERS	3	13261	10031	606	2624	2	6631	206	99.99989984
142	Belfast	M	58	3	0	0	Caecum	2	17324	15890	481	953	2	8662	157	100
143	Belfast	F	60	3	1	0	Rectal	3	12726	2166	4890	5670	2	6363	191	0.539310753
144	Belfast	F	71	3	1	0	Ascending	3	14523	11230	634	2659	2	7262	288	0.08279943
145	Belfast	M	73	4	2	1	OTHERS	4	14965	8634	2498	3833	2	7483	174	100
146	Belfast	M	59	4	1	0	Descending	3	9569	5175	614	3780	2	4785	343	4.679092485
147	Belfast	F	63	4	2	0	Caecum	3	13385	8337	2250	2798	2	6693	154	0.007940774
148	Belfast	M	50	3	1	1	Splenic Flexure	3	12338	7980	484	3874	2	6169	231	85.3093771
149	Belfast	M	63	2	1	0	Caecum	3	13820	8269	3091	2460	2	6910	385	100
150	Belfast	F	32	4	2	0	Descending	3	10073	3861	1254	4958	2	5037	227	2.445480426
151	Belfast	M	68	4	2	0	Caecum	3	7904	2698	1617	3589	1	7904	206	100
152	Belfast	M	50	3	1	0	Sigmoid	3	14630	10418	3587	625	2	7315	231	99.99969867
153	Belfast	M	72	4	2	0	Caecum	3	16390	14003	787	1600	2	8195	139	100
156	Belfast	M	70	4	1	0	Splenic Flexure	3	12847	12047	234	566	2	6424	121	99.9970755
